# The Molecular Structure of Anterograde Intraflagellar transport trains

**DOI:** 10.1101/2022.08.01.502329

**Authors:** Samuel E. Lacey, Helen E. Foster, Gaia Pigino

**Affiliations:** Human Technopole, Viale Rita Levi-Montalcini, 1, 20157 Milan, Italy

## Abstract

Anterograde intraflagellar transport trains are essential for cilia assembly and maintenance. These trains are formed of 22 IFTA and IFTB proteins that link structural and signalling cargoes to microtubule motors for import into cilia. It remains unknown how the IFTA/B proteins are arranged into complexes and how these complexes polymerise into functional trains. Here, we use *in situ* cryo-electron tomography and Alphafold2 protein structure predictions to generate the first molecular model of the entire anterograde train. We show how the conformation of both IFTA and IFTB is dependent on lateral interactions with neighbouring repeats, suggesting that polymerization is required to cooperatively stabilize the complexes. The retrograde dynein motor binding site is a composite surface involving multiple IFTB repeats, ensuring that dynein can only form a strong interaction with IFTB upon train assembly. Finally, we reveal how IFTB extends two flexible tethers to maintain a connection with IFTA that can withstand the mechanical stresses present in actively beating cilia. Overall, our findings provide a framework for understanding the fundamental processes that are involved in cilia assembly.
