## Supplementary Data 1 for "The Molecular Structure of Anterograde Intraflagellar transport trains"

### Sheet: Sheet1
IFT144				IFT140				IFT139				IFT122
Human residue	Chlamy residue	Mutation		Human residue	Chlamy residue	Mutation		Human residue	Chlamy residue	Mutation		Human residue	Chlamy residue	Mutation
5	5	F -> S		24	22	H/A		44	43	A -> D		7	7	W -> C
7	7	L -> P		71	71	P		60	59	F/L -> Y		210	165	R -> T
30	29	A -> P		108	108	V/S		127	126	A -> T		373	263	S -> F
68	78	V/Q -> D		137	137	R		150	149	W -> R		442	332	V -> L
109	120	G -> E		152	151	L/I		209	218	P/G -> L		446	336	A -> V
159	170	D -> N		158	157	R/G		231	240	T/V -> S		546	436	G -> R
249	262	F -> S		164	166	E/N		235	244	L/A -> P		553	443	V -> G
272	285	R -> C		179	181	K/R		242	251	D -> N		621	511	F/Y -> C
294	306	G -> R		233	203	I/V		255	264	Y/I -> C		623	513	G -> V
345	358	V/S -> G		267	237	E/V		280	289	M/Q -> V		763	652	L -> P
478	490	I -> M		292	266	V/A		301	310	R/S -> C		1062	964	A -> P
493	505	D/R -> H		311	286	Y		327	336	A/V -> S		1129	1031	R/G -> C
495	507	G -> R/C		329	302	C		331	340	G/A -> E
618	628	L -> P		333	306	C/D		347	356	Y/F -> C
710	720	L -> S		341	314	A/V		411	450	R/P -> G		IFT121
854	872	K/Q -> T		418	392	A		426	472	H -> D		Human residue	Chlamy residue	Mutation
862	880	L -> P		459	437	W		466	505	P -> H		69	72	G -> D
926	944	S/A -> I		484	463	T/S		499	538	A -> T		168	170	G/S -> R
1178	1191	R -> Q		505	484	R/V		518	557	C/I -> R		208	210	A/I -> P
1235	1248	E -> K		514	493	L/T		566	605	H -> R		236	238	C/M -> Y
1267	1282	C -> Y		552	531	E		591	630	S/N -> N		261	263	W -> R
				576	555	R		672	717	G/R -> W		311	315	W -> L
				648	600	P		753	798	P -> L		395	398	N -> Y
				760	705	R/T		755	800	D -> Y		472	463	R -> N
				768	713	C/S		795	843	L -> P		531	523	L -> P
				787	732	D/N		844	895	M/L -> V		626	617	E -> G
				790	735	E		863	913	R/Q -> W		721	712	R -> C
				871	816	R		867	917	R/K -> H/C		841	830	D -> V
				923	868	Y/H		869	919	Q/R -> R		875	864	A/G -> T
				939	886	S/A		898	948	R -> Q		971	960	Y -> C
				974	921	A		1002	1052	L -> V		1031	1031	H -> Y
				1082	1028	D/E		1041	1091	D/E -> N		1068	1068	Y -> C
				1193	1139	E/C		1103	1143	T -> R		1153	1171	W/V -> C
				1263	1209	P		1167	1206	Y/F -> C
				1276	1222	G/A		1186	1225	M/I -> V
				1353	1296	P		1202	1241	L -> P
				1360	1303	C		1208	1249	I -> S
				1394	1342	E		1308	1347	D/E -> G
				1399	1347	T/E
				1452	1402	E
